# Food Fermentation in Space Is Possible, Distinctive, and Beneficial

**DOI:** 10.1101/2024.02.23.579929

**Authors:** Maggie Coblentz, Joshua D. Evans, Caroline Isabel Kothe, Tiffany Mak, Nabila Rodriguez Valeron, Patrick Chwalek, Kim Wejendorp, Shilpa Garg, Louisa Pless, Sarah Mak, Pia M. Sörensen, Leonie Johanna Jahn, Ariel Ekblaw

## Abstract

Space exploration is expanding, which demands new technologies and enables new scientific questions. Food, as a bridge between disciplines, can bring these fundamental and applied goals together. Here we investigate whether food fermentation in space is possible, and if so, how it compares with fermentation on Earth. We fermented a miso, a traditional Japanese condiment, on the International Space Station over 30 days, and compared it with two earthbound controls. Using a specially-built environmental sensing box, we gathered metadata for temperature, relative humidity, pressure, and radiation. We analyzed the three misos with shotgun metagenomics to investigate the microbial communities’ composition and safety; whole genome sequencing to investigate the mutation rate of *Aspergillus oryzae*; untargeted metabolomics to quantify aromatic compounds, amino acids and organic acids; colorimetry to quantify color; and sensory analysis to describe the misos’ flavours and quantify liking and sensory difference. Across these datasets, we found that overall, the space miso is recognizable as a miso, suggesting fermentation in space is possible. We also found certain differences in the space miso: specifically the presence of *Bacillus velezensis*, a higher mutation rate of *A. oryzae*, higher attributions of ‘roasted’ and ‘nutty’ flavours, and the most different sensory impression. Taken together, these observations suggest unique features of the space environment—what we might call ‘space terroir’—which could be harnessed to create more flavorful, nourishing foods for long-term space missions and to address fundamental questions about the biology of novel environments.

**Significance Statement:** Our study presents, to our knowledge, the first time a food product has been fermented in space. We demonstrate that fermentation in space is possible with safe and successful results, a proof of concept that offers fermentation as a new tool for space research and future long-term space exploration missions. We also document how the space environment shapes the fermentation process in unique ways, suggesting a ‘space terroir’. These findings on the feasibility and novelty of fermentation in space open up directions for further multidisciplinary research across science, health, systems design, and society and culture.
