## Supplementary material for "Food Fermentation in Space Is Possible, Distinctive, and Beneficial": Dataset S2

### Sheet: Temperature
Table S2.1. Temperature data from environmental sensing box in ˚C.
T1: temperature sensor 1. T2: temperature sensor 2.
ISS_T1	ISS_T2	CAM_T1	CAM_T2	KBH_T			ISS_T1	CAM_T1	KBH_T			ISS_T2	CAM_T2	KBH_T
36.65	34.37	23.91	23.16	19		Mean	37.9863	24.1866	19.931		Mean	34.5851	22.0415	19.931
37.72	34.8	24.19	23.11	20		SD	1.90862	0.890169	0.472473		SD	1.63258	0.893634	0.472473
38.91	35.39	24.41	23.06	19.5
37.49	34.8	24.54	22.99	19.5		Average of 2 Means	36.2857	23.114	19.931
38.16	35.02	24.55	22.86	19		Average of 2 SDs	1.77597	0.891903	0.472473
39.14	35.52	24.47	22.68	19.5
40.14	36.09	24.39	22.49	20
41.03	36.64	24.65	22.63	20
41.68	37.11	24.8	22.73	19.5
41.65	37.33	24.82	22.72	19.5
41.37	37.36	24.75	22.64	19.5
41.05	37.3	24.62	22.5	20
40.74	37.21	24.44	22.32	20.5
40.46	37.09	24.24	22.11	20.5
40.22	36.98	24.04	21.91	20
40.03	36.87	23.84	21.7	20.5
39.87	36.79	23.65	21.5	20.5
39.77	36.74	23.55	21.39	20
39.68	36.7	23.59	21.42	20.5
39.52	36.74	23.74	21.56	20
39.9	36.91	23.91	21.71	20.5
40.06	37.03	24.06	21.87	20.5
40.13	37.12	24.12	21.94	20.5
40.16	37.16	24.09	21.92	20
40.16	37.18	24.04	21.88	20.5
40.14	37.18	23.98	21.83	20
40.11	37.16	23.9	21.75	20.5
40.09	37.14	23.8	21.66	20
39.97	36.54	23.69	21.55	19.5
39.81	36.5	23.54	21.39	20
39.65	36.45	23.41	21.27	20
39.51	36.38	23.27	21.13	19.5
39.38	36.31	23.11	20.96	19
39.26	36.24	22.92	20.78	19
39.16	36.17	22.72	20.58	20
39.07	36.1	22.52	20.37	20
38.99	36.04	22.29	20.15	20
38.92	35.98	22.07	19.92	20
38.86	35.94	21.87	19.71	20
38.82	35.9	21.68	19.51	20
38.79	35.88	21.5	19.33	20
38.76	35.86	21.93	19.65	19.5
38.74	35.84	22.87	20.45	19.5
38.74	35.84	23.72	21.25	20
39.26	35.79	24.34	21.88	21
39.13	35.77	24.82	22.38	19.5
39	35.76	25.15	22.76	19.5
38.9	35.75	25.24	22.9	20
38.82	35.73	25.13	22.83	20
38.74	35.7	24.96	22.72	20
38.7	35.7	24.75	22.55	20
38.74	35.78	24.55	22.37	20
38.79	35.83	24.3	22.15	20.5
38.78	35.82	24.04	21.91	21
38.73	35.79	24.23	22.02	20
38.66	35.73	24.48	22.22	20
38.6	35.68	24.56	22.3	19.5
38.55	35.63	24.48	22.25	19
38.51	35.6	24.29	22.08
38.49	35.57	24	21.82
38.47	35.56	23.66	21.5
38.45	35.55	23.28	21.14
38.45	35.54	22.91	20.78
38.45	35.54	22.56	20.44
38.45	35.55	22.41	20.27
39.25	34.13	22.38	20.23
39.31	34.13	23.06	20.78
39.36	34.12	23.96	21.57
39.38	34.1	24.59	22.18
39.39	34.08	24.99	22.59
39.39	34.05	25.18	22.82
38.94	33.91	25.15	22.82
38.14	33.59	24.96	22.66
37.33	33.21	24.65	22.4
36.61	32.83	24.32	22.09
36	32.49	23.97	21.77
35.5	32.19	23.63	21.45
35.09	31.93	23.47	21.26
34.77	31.73	23.94	21.61
34.53	31.57	24.29	21.95
34.33	31.43	24.43	22.11
34.18	31.33	24.45	22.16
34.05	31.24	24.36	22.11
33.96	31.17	24.19	21.98
33.9	31.13	23.98	21.79
33.85	31.1	23.74	21.57
33.81	31.07	23.49	21.33
33.77	31.04	23.26	21.11
33.74	31.01	23.1	20.96
33.71	30.99	22.99	20.85
34.27	31.12	22.88	20.74
35.06	31.42	22.82	20.67
35.83	31.77	22.87	20.69
36.49	32.1	23.32	21.04
37.03	32.4	23.67	21.38
36.86	32.48	23.86	21.6
36.4	32.37	23.96	21.72
35.9	32.17	24.04	21.83
35.44	31.96	24.1	21.91
31.93	31.8	24.16	21.98
32.77	32.07	24.21	22.04
33.68	32.47	24.21	22.05
34.53	32.91	24.19	22.04
35.27	33.33	24.14	22
35.88	33.7	24.36	22.15
36.37	34.02	24.59	22.36
36.78	34.3	24.69	22.48
37.11	34.54	24.7	22.51
37.39	34.73	24.65	22.48
37.61	34.9	24.54	22.39
38.22	35.13	24.41	22.27
39.1	35.51	24.27	22.14
39.96	35.93	24.14	22.02
40.72	36.33	24.02	21.9
41.34	36.68	24.48	22.24
41.36	36.85	24.98	22.69
37.98	35.16	25.44	23.15
37.94	35.08	25.8	23.5
37.9	35	25.97	23.69
37.85	34.92	26	23.74
37.9	34.86	25.98	23.76
38.53	35	25.87	23.67
39.27	35.27	25.72	23.56
39.96	35.57	25.55	23.42
40.55	35.86	25.4	23.28
40.85	36.07	25.23	23.13
40.53	36.04	25.05	22.95
40.04	35.86	24.86	22.77
39.54	35.63	24.64	22.56
39.1	35.4	24.42	22.35
38.71	35.19	24.21	22.13
38.4	35	24.01	21.93
38.15	34.85	23.81	21.73
37.96	34.72	23.63	21.55
37.8	34.62	23.46	21.37
37.68	34.54	23.31	21.22
37.59	34.48	23.18	21.08
37.51	34.42	23.06	20.96
37.45	34.38	23.01	20.91
37.4	34.34	22.99	20.88
37.31	34.24	22.99	20.87
37.18	34.11	22.94	20.82
37.04	33.98	22.88	20.77
36.92	33.85	22.83	20.72
37.18	33.83	22.78	20.67
37.84	34.02	22.74	20.63
38.55	34.29	22.71	20.6
39.18	34.58	22.67	20.56
39.71	34.85	22.62	20.51
39.71	34.97	22.58	20.47
39.29	34.89	22.82	20.64
36.34	33.38	23.53	21.22
36.36	33.39	24.1	21.77
36.39	33.4	24.45	22.14
36.4	33.41	24.64	22.37
36.49	33.43	24.7	22.47
37.18	33.63	24.67	22.47
37.98	33.96	24.57	22.4
38.72	34.3	24.44	22.29
39.35	34.62	24.29	22.15
39.72	34.88	24.26	22.12
39.44	34.89	24.55	22.36
38.96	34.74	24.76	22.57
38.48	34.53	24.88	22.7
38.03	34.3	24.98	22.82
37.65	34.09	25.05	22.9
37.33	33.91	25.11	22.98
37.08	33.75	25.21	23.1
36.87	33.62	25.29	23.19
36.71	33.51	25.34	23.26
36.57	33.41	25.37	23.3
36.47	33.35	25.38	23.32
36.4	33.3	25.44	23.37
36.35	33.26	25.48	23.42
36.31	33.23	25.47	23.41
36.28	33.21	25.39	23.32
36.25	33.19	25.25	23.19
36.23	33.18	25.07	23
36.22	33.17	24.87	22.79
36.55	33.21	24.64	22.56
37.29	33.46	24.17	22.1
38.06	33.8	23.51	21.44
38.75	34.14	22.84	20.75
39.33	34.45	22.9	20.7
39.34	34.62	23.09	20.84
38.96	34.56	23.26	21.01
38.49	34.4	23.42	21.18
38.04	34.2	23.71	21.46
37.64	34	25.45	22.77
37.31	33.81	25.41	22.87
37.03	33.64	25.39	22.95
36.8	33.5	25.37	23.01
		25.32	23.03
		25.26	23.02
		25.19	22.98
		25.04	22.87
		24.87	22.74
		24.86	22.73
		24.87	22.74
		24.85	22.73
		24.79	22.67
		24.71	22.59
		24.69	22.58
		24.81	22.68
		24.89	22.75
		24.91	22.77
		24.86	22.73
		24.76	22.65
		24.63	22.53
		24.49	22.4
		24.37	22.29
		24.28	22.21
		24.23	22.16
		24.36	22.28
		24.44	22.36
		24.47	22.4
		24.61	22.53
		24.88	22.76
		25.1	22.97
		25.08	22.97
		25.02	22.94
		24.9	22.85
		24.84	22.8
		24.93	22.86
		25	22.91
		24.98	22.89
		24.92	22.83
		24.79	22.72
		24.62	22.58
		24.43	22.41
		24.23	22.23
		24.02	22.03
		23.8	21.83
		23.58	21.62
		23.39	21.44
		23.22	21.26
		23.31	21.31
		23.51	21.47
		23.71	21.63
		23.97	21.86

### Sheet: Humidity
Table S2.2. Relative humidity data from environmental sensing box in %.
H1: humidity sensor 1. H2: humidity sensor 2.
ISS_H1	ISS_H2	CAM_H1	CAM_H2	KBH_H			ISS_H1	CAM_H1	KBH_H			ISS_H2	CAM_H2	KBH_H
46.1	49.63	39.86	37.85	69		Mean	43.3844	42.7583	62.8707		Mean	52.6078	47.3939	62.8707
43.88	48.98	39.24	40.44	71		SD	1.92724	2.797	3.09861		SD	1.30331	3.16598	3.09861
42.07	49.34	38.96	41.7	69
43.71	50.14	39.08	42.21	68
41.72	50.09	39.29	42.56	66
40.37	49.97	39.55	42.82	68.5
39.44	49.77	39.93	43.14	70
38.9	49.68	39.25	43.17	69
38.85	49.66	39.27	43.26	64
41.07	50.16	39.46	43.34	67
42.27	50.44	39.72	43.46	66
42.92	50.53	39.9	43.64	63.5
43.23	50.59	40.05	43.79	64.5
43.41	50.62	40.16	43.96	64
43.55	50.65	40.23	44.05	64.5
43.61	50.7	40.29	44.17	64.5
43.71	50.71	40.36	44.27	65.5
43.75	50.74	40.41	44.28	63
43.64	50.69	40.35	44.16	63
43.94	50.44	40.06	44.14	62
42.57	50.15	39.97	44.16	63
43.04	50.38	39.95	44.22	64
43.26	50.45	40.11	44.26	62
43.33	50.44	40.27	44.39	61.5
43.4	50.47	40.48	44.5	63
43.45	50.51	40.62	44.66	62
43.47	50.54	40.78	44.79	62
43.54	50.57	40.9	44.91	62
43.13	51.79	40.97	45.04	62
43.36	51.74	41.1	45.13	64
43.54	51.57	41.13	45.28	65
43.6	51.45	41.19	45.35	62
43.63	51.4	41.25	45.44	63
43.67	51.37	41.32	45.5	62
43.68	51.33	41.34	45.55	62
43.68	51.34	41.33	45.59	62
43.72	51.36	41.31	45.64	62
43.72	51.37	41.32	45.68	61
43.75	51.37	41.3	45.67	60
43.74	51.36	41.22	45.76	61
43.74	51.37	41.21	45.71	60
43.75	51.37	41.3	45.27	61
43.76	51.4	39.85	44.93	61
43.8	51.4	39.15	44.87	62
43.49	52.79	39.17	44.63	61
43.58	52.5	39.32	44.48	61.5
43.73	52.24	39.53	44.46	60
43.77	52.08	39.8	44.7	59
43.79	51.98	40.33	44.86	59
43.84	51.96	40.74	45	59
43.96	52.08	41.08	45.17	60
44.14	52.13	41.2	45.37	58
43.75	51.79	41.33	45.51	59
43.66	51.74	41.44	45.63	60
43.7	51.74	41.25	45.55	59.5
43.74	51.74	40.41	45.7	60
43.8	51.82	40.46	45.53	59
43.84	51.83	40.68	45.44	60
43.87	51.82	40.93	45.42
43.84	51.82	41.08	45.5
43.86	51.83	41.16	45.58
43.86	51.8	41.19	45.62
43.88	51.82	41.18	45.64
43.85	51.81	41.19	45.64
43.89	51.83	41.24	45.66
39.3	52.31	41.2	45.52
38.88	51.94	40.2	44.9
38.85	52	39.14	44.74
38.87	52.05	38.9	44.51
38.87	52.09	39.22	44.54
38.86	52.1	39.62	44.64
40.43	52.41	39.88	44.82
42.46	53.03	40.23	44.99
43.54	53.32	40.43	45.15
44.1	53.44	40.67	45.2
44.43	53.51	40.82	45.3
44.64	53.5	40.88	45.41
44.73	53.48	41.21	45.44
44.87	53.53	40.37	45.28
44.94	53.52	39.81	45.39
44.99	53.51	40.08	45.23
45.01	53.51	40.34	45.21
45.04	53.53	40.57	45.2
45.07	53.55	40.72	45.26
45.2	53.61	40.81	45.34
45.12	53.56	40.88	45.45
45.11	53.54	40.96	45.5
45.13	53.57	41	45.55
45.14	53.56	41.28	45.58
45.15	53.54	41.23	45.64
42.9	53.07	41.26	45.69
41.1	52.64	41.27	45.72
40.26	52.47	41.53	45.79
39.8	52.37	40.72	45.81
39.55	52.38	40.56	45.85
41.75	52.91	40.83	45.76
43.28	53.33	41.11	45.78
44.1	53.55	41.5	45.87
44.49	53.63	41.78	46.04
48.13	52.78	42.07	46.26
47.18	52.09	42.14	46.43
46.32	52.63	42.21	46.55
45.72	52.91	42.27	46.68
45.31	53.02	42.32	46.76
45.03	53.04	42.35	46.72
44.91	53.09	41.85	46.86
44.91	53.13	41.79	46.75
44.88	53.14	41.94	46.67
44.85	53.14	42.09	46.68
44.83	53.15	42.14	46.72
43.14	52.81	42.19	46.75
41.1	52.39	42.22	46.77
40.15	52.19	42.29	46.79
39.7	52.1	42.18	46.76
39.42	52.06	41.55	46.44
41.12	52.39	40.92	46.32
44.74	53.01	40.76	46.03
44.83	53.26	40.67	45.83
44.88	53.5	40.59	45.94
44.84	53.52	41.01	46.03
44.61	53.5	41.43	46.13
41.95	52.98	41.44	46.19
40.57	52.67	41.55	46.2
39.97	52.54	41.63	46.21
39.56	52.47	41.68	46.23
39.95	52.53	41.72	46.27
42.16	53.08	41.69	46.26
43.37	53.43	41.72	46.29
44.01	53.59	41.71	46.31
44.32	53.66	41.75	46.31
44.52	53.71	41.71	46.3
44.63	53.73	41.72	46.29
44.66	53.74	41.69	46.34
44.73	53.75	41.73	46.34
44.72	53.72	41.72	46.35
44.74	53.72	41.78	46.37
44.77	53.71	41.79	46.43
44.69	53.62	41.87	46.46
44.79	53.72	42.22	46.51
44.77	53.61	42.28	46.6
44.68	53.54	42.21	46.71
44.7	53.57	42.27	46.82
44.83	53.68	42.36	46.91
44.89	53.73	42.41	46.94
43.57	53.51	42.53	47.07
41.39	53.01	42.7	47.15
40.39	52.8	42.79	47.27
39.91	52.71	42.88	47.34
39.63	52.7	42.97	47.46
41.16	53.03	43.03	47.54
42.99	53.54	43.22	47.47
45.48	54.4	42.15	47.35
45.32	54.18	41.64	47.5
45.26	54.11	41.85	47.27
45.24	54.11	42.15	47.21
45.11	54.07	42.38	47.24
42.35	53.47	42.52	47.27
40.9	53.12	42.66	47.33
40.24	52.99	42.74	47.41
39.9	52.96	42.77	47.49
40.21	53.03	43.29	47.61
42.55	53.62	42.81	47.66
43.72	53.94	42.73	47.75
44.33	54.1	42.91	47.69
44.65	54.16	43.07	47.75
44.86	54.19	43.44	47.8
44.97	54.22	43.7	48.03
45.07	54.22	43.9	48.2
45.08	54.19	44.35	48.42
45.18	54.25	44.71	48.68
45.08	54.18	44.98	48.95
45.25	54.27	45.17	49.26
45.18	54.18	45.58	49.51
45.23	54.21	45.78	49.83
45.27	54.26	45.7	50.05
45.22	54.22	45.58	50.21
45.27	54.25	45.5	50.24
45.28	54.27	45.28	50.17
45.28	54.28	45.06	50.1
44.19	54.15	44.88	50.01
41.77	53.66	44.3	49.67
40.69	53.33	44.08	49.49
40.15	53.21	43.99	49.42
39.89	53.18	43.73	49.38
41.53	53.52	43.02	49.21
43.3	54.04	43.16	48.76
44.15	54.27	43.1	48.42
44.62	54.36	42.81	48.15
44.86	54.4	42.17	47.79
44.97	54.39	43.1	47.57
45.1	54.38	43.71	48.21
45.21	54.47	44.1	48.84
		44.48	49.24
		44.8	49.65
		44.97	49.82
		45.23	50.07
		45.49	50.31
		45.6	50.55
		45.59	50.67
		45.69	50.82
		45.89	51.01
		46.05	51.19
		46.35	51.44
		46.03	51.42
		46.04	51.41
		46.18	51.5
		46.37	51.61
		46.57	51.75
		46.73	51.87
		46.88	51.99
		47.16	52.17
		47.32	52.37
		47.57	52.58
		47.37	52.67
		47.58	52.74
		47.55	52.86
		47.53	52.93
		47.67	52.83
		47.38	52.91
		47.91	53.08
		48.04	53.12
		48.38	53.48
		48.66	53.62
		48.28	53.65
		48.34	53.74
		48.51	53.92
		48.79	54.08
		48.92	54.21
		49.1	54.28
		49.19	54.34
		49.24	54.43
		49.32	54.44
		49.37	54.48
		49.4	54.56
		49.45	54.61
		49.42	54.66
		49.45	54.74
		49.13	54.71
		49.06	54.68
		49.14	54.72

### Sheet: Pressure
Table S2.3. Pressure data from environmental sensing box in Pa.
P1: pressure sensor 1. P2: pressure sensor 2.
ISS_P1	ISS_P2	CAM_P1	CAM_P2				ISS_P1	CAM_P1				ISS_P2	CAM_P2
98149	98196	100753	100735			Mean (Pa)	97982.3	102025			Mean (Pa)	98046.4	102012
98143	98192	100801	100785			SD	193.722	1131.95			SD	193.567	1132.74
98137	98186	100875	100861				ISS_P1	CAM_P1				ISS_P2	CAM_P2
98274	98332	100971	100955			Mean (kPa)	97.9823	102.025			Mean (kPa)	98.0464	102.012
98271	98330	101086	101074			SD	0.193722	1.13195			SD	0.193567	1.13274
98263	98320	101196	101180
98251	98312	101294	101280			Average of 2 Means	98.0143	102.018
98237	98299	101387	101375			Average of 2 SDs	0.193644	1.13234
98227	98287	101469	101457
98207	98275	101535	101522
98196	98261	101589	101580
98188	98253	101650	101636
98180	98244	101715	101699
98166	98234	101772	101762
98155	98222	101845	101831
98149	98206	101905	101892
98145	98204	101951	101939
98149	98206	101988	101977
98149	98208	102027	102012
98133	98192	102051	102035
98125	98186	102068	102051
98115	98175	102087	102074
98109	98167	102112	102099
98092	98149	102122	102111
98078	98136	102161	102150
98066	98124	102218	102205
98056	98112	102271	102258
98049	98102	102342	102330
98033	98092	102403	102390
98027	98089	102462	102445
98017	98077	102497	102487
98008	98067	102542	102532
97992	98051	102579	102569
97980	98041	102616	102603
97974	98032	102629	102617
97962	98022	102657	102640
97948	98016	102694	102682
97946	98012	102749	102737
97939	98006	102814	102801
97937	97998	102879	102865
97933	97998	102938	102926
97935	98000	102969	102957
97942	98008	102987	102975
97950	98016	102993	102983
98465	98532	102983	102973
98467	98536	102965	102953
98465	98534	102965	102957
98465	98526	102967	102959
98459	98522	102985	102973
98453	98517	103010	103000
98447	98515	103061	103053
98443	98511	103137	103125
98435	98501	103207	103196
98431	98499	103268	103255
98425	98495	103325	103313
98418	98485	103389	103379
98414	98483	103442	103430
98408	98471	103491	103477
98400	98465	103536	103522
98398	98465	103577	103566
98402	98467	103620	103616
98410	98469	103676	103665
98414	98479	103717	103706
98416	98479	103748	103737
98422	98491	103786	103771
98000	98071	103803	103790
98000	98069	103819	103804
98000	98063	103831	103816
97992	98059	103807	103796
97982	98053	103774	103763
97974	98039	103731	103718
97964	98030	103670	103659
97948	98018	103616	103607
97935	98008	103589	103575
97927	97998	103544	103534
97921	97988	103522	103513
97915	97983	103498	103489
97909	97983	103469	103460
97913	97985	103430	103417
97921	97990	103383	103371
97927	97996	103299	103290
97933	98006	103221	103208
97940	98010	103127	103115
97942	98016	103032	103018
97948	98020	102954	102940
97950	98022	102875	102861
97948	98018	102790	102778
97950	98022	102717	102709
97954	98024	102641	102631
97962	98026	102548	102534
97954	98026	102440	102428
97946	98014	102316	102305
97933	98002	102206	102195
97921	97990	102112	102099
97905	97977	101994	101984
97892	97965	101911	101900
97882	97945	101860	101849
97872	97935	101841	101829
97864	97929	101843	101833
97823	97882	101864	101853
97823	97886	101911	101900
97829	97888	101974	101963
97833	97894	102037	102024
97839	97900	102118	102105
97844	97906	102196	102187
97854	97916	102269	102260
97864	97927	102334	102330
97868	97929	102407	102396
97874	97937	102487	102477
97874	97937	102581	102567
97870	97933	102684	102670
97866	97927	102778	102764
97858	97918	102875	102859
97848	97910	102952	102938
97841	97904	103018	103002
97833	97894	103052	103038
97888	97947	103063	103052
97886	97947	103057	103044
97888	97953	103050	103036
97890	97949	103054	103042
97882	97945	103056	103046
97878	97941	103057	103046
97870	97933	103077	103063
97860	97927	103089	103075
97854	97919	103119	103106
97844	97910	103135	103125
97837	97902	103139	103129
97829	97896	103137	103127
97825	97890	103121	103107
97813	97882	103089	103077
97815	97880	103063	103053
97811	97876	103052	103040
97811	97878	103056	103044
97819	97882	103054	103044
97823	97886	103032	103020
97831	97894	103026	103016
97839	97904	103028	103014
97848	97912	102987	102975
97856	97919	102967	102950
97866	97931	102913	102900
97874	97941	102827	102813
97886	97947	102741	102729
97890	97953	102676	102662
97890	97949	102627	102617
97888	97947	102564	102555
97886	97951	102523	102510
97884	97949	102493	102479
97876	97941	102460	102447
97868	97935	102431	102418
97858	97921	102393	102383
97846	97916	102352	102334
97886	97947	102302	102289
97886	97945	102257	102244
97886	97947	102189	102174
97886	97947	102116	102101
97884	97943	102035	102020
97880	97939	101958	101949
97872	97933	101876	101865
97862	97923	101799	101787
97850	97916	101718	101703
97842	97906	101632	101617
97831	97898	101522	101510
97827	97892	101416	101406
97819	97884	101294	101280
97809	97876	101166	101154
97805	97871	101032	101018
97803	97867	100899	100887
97797	97863	100781	100770
97801	97867	100704	100693
97803	97869	100655	100646
97817	97874	100628	100621
97825	97886	100638	100629
97831	97890	100657	100644
97833	97896	100696	100688
97839	97902	100765	100752
97842	97902	100868	100857
97846	97908	100979	100967
97850	97912	101086	101072
97850	97912	101194	101182
97846	97912	101320	101306
97844	97910	101469	101457
97842	97908	101630	101615
97837	97902	101791	101776
97831	97898	101951	101937
97825	97888	102089	102076
97819	97884	102208	102197
97809	97874	102312	102295
97799	97865	102395	102377
97795	97859	100025	100015
97791	97859	100002	99989
97795	97861	99991	99977
97801	97867	99973	99964
		99957	99950
		99946	99932
		99936	99922
		99928	99915
		99928	99911
		99936	99922
		99940	99924
		99928	99911
		99912	99899
		99893	99877
		99875	99856
		99850	99834
		99822	99809
		99801	99787
		99799	99783
		99813	99801
		99842	99824
		99871	99856
		99916	99901
		99973	99958
		100033	100019
		100097	100084
		100162	100153
		100238	100223
		100317	100302
		100398	100385
		100480	100463
		100573	100558
		100663	100646
		100753	100737
		100848	100833
		100932	100918
		101007	100994
		101084	101066
		101145	101129
		101200	101184
		101250	101232
		101292	101276
		101345	101332
		101404	101388
		101465	101451
		101526	101506
		101589	101574
		101642	101627
		101681	101664
		101701	101685
		101713	101695
		101705	101689

### Sheet: Radiation
Table S2.4. Radiation data from environmental sensing box in Geiger counter clicks. Colours for period visibility.
ISS										CAM
Mean (per index) >>>			63807.8		ISS					Mean (per index) >>>			577
Index (entry #)	Timestamp (ms)	Timestamp (duration)	Geiger_str		Period	Hours	Cumulative radiation	Mean clicks/h		Index (entry #)	Timestamp (ms)	Timestamp (duration)	Geiger_str
0	6444	00:00:06	1		1	2	144222	72111		0	6385	00:00:06	3
0	6013	00:00:06	3		2	15	1073340	71556		1	3606384	01:00:06	1196
0	6068	00:00:06	2		3	8	477374	59671.8		2	7206384	02:00:06	1724
0	6108	00:00:06	2		4	15	1000360	66690.7		3	10806384	03:00:06	2250
0	6099	00:00:06	2		5	20	1424218	71210.9		4	14406384	04:00:06	2793
0	6071	00:00:06	1		6	33	2294178	69520.5		5	18006384	05:00:06	3398
0	6124	00:00:06	2		7	16	977550	61096.9		6	21606384	06:00:06	3992
0	6160	00:00:06	5		8	34	2234361	65716.5		7	25206384	07:00:06	4683
0	6146	00:00:06	2		9	40	2625501	65637.5		8	28806384	08:00:06	5567
0	6173	00:00:06	1							9	32406384	09:00:06	6527
0	6202	00:00:06	3							10	36006384	10:00:06	7426
0	6235	00:00:06	1							11	39606384	11:00:06	8322
0	6218	00:00:06	1		CAM					12	43206384	12:00:06	8933
0	6178	00:00:06	46		Period	Hours	Cumulative radiation	Mean clicks/h		13	46806384	13:00:06	9513
1	3606177	01:00:06	39568		1	187	111902	598.406		14	50406384	14:00:06	10262
2	7206177	02:00:06	144222		2	51	26528	520.157		15	54006384	15:00:06	10955
0	6372	00:00:06	64							16	57606384	16:00:06	11519
1	3606372	01:00:06	145551							17	61206384	17:00:06	12092
2	7206372	02:00:06	221515							18	64806384	18:00:06	12649
3	10806372	03:00:06	274181							19	68406384	19:00:06	13191
4	14406372	04:00:06	319271			ISS vs CAM				20	72006384	20:00:06	13776
5	18006372	05:00:06	369685			ISS	CAM			21	75606384	21:00:06	14296
6	21606372	06:00:06	425456		Mean clicks/h	67023.5	559.282			22	79206384	22:00:06	14820
7	25206372	07:00:06	488803		SD	4515.37	55.3308			23	82806384	23:00:06	15321
8	28806372	08:00:06	543369							24	86406384	1 day, 0:00:06	15863
9	32406372	09:00:06	596558							25	90006384	1 day, 1:00:06	16524
10	36006372	10:00:06	667690							26	93606384	1 day, 2:00:06	17176
11	39606372	11:00:06	726195							27	97206384	1 day, 3:00:06	17814
12	43206372	12:00:06	777138							28	100806384	1 day, 4:00:06	18390
13	46806372	13:00:06	839993							29	104406384	1 day, 5:00:06	18974
14	50406372	14:00:06	955692							30	108006384	1 day, 6:00:06	19527
15	54006372	15:00:06	1073340							31	111606384	1 day, 7:00:06	20412
0	6378	00:00:06	58							32	115206384	1 day, 8:00:06	21526
1	3606377	01:00:06	44770							33	118806384	1 day, 9:00:06	22570
2	7206377	02:00:06	154978							34	122406384	1 day, 10:00:06	23172
3	10806377	03:00:06	199689							35	126006384	1 day, 11:00:06	23868
4	14406377	04:00:06	245319							36	129606384	1 day, 12:00:06	24599
5	18006377	05:00:06	305106							37	133206384	1 day, 13:00:06	25201
6	21606377	06:00:06	358244							38	136806384	1 day, 14:00:06	25817
7	25206377	07:00:06	406931							39	140406384	1 day, 15:00:06	26518
8	28806377	08:00:06	477374							40	144006384	1 day, 16:00:06	27135
0	6405	00:00:06	66							41	147606384	1 day, 17:00:06	27810
1	3606405	01:00:06	46009							42	151206384	1 day, 18:00:06	28434
2	7206405	02:00:06	191522							43	154806384	1 day, 19:00:06	29045
3	10806405	03:00:06	268596							44	158406384	1 day, 20:00:06	29623
4	14406405	04:00:06	319435							45	162006384	1 day, 21:00:06	30145
5	18006405	05:00:06	366896							46	165606384	1 day, 22:00:06	30737
6	21606405	06:00:06	417048							47	169206384	1 day, 23:00:06	31339
7	25206405	07:00:06	471082							48	172806384	2 days, 0:00:06	32006
8	28806405	08:00:06	536941							49	176406384	2 days, 1:00:06	32570
9	32406405	09:00:06	592042							50	180006384	2 days, 2:00:06	33120
10	36006405	10:00:06	643846							51	183606384	2 days, 3:00:06	33720
11	39606405	11:00:06	715306							52	187206384	2 days, 4:00:06	34599
12	43206405	12:00:06	774853							53	190806384	2 days, 5:00:06	35549
13	46806405	13:00:06	825121							54	194406384	2 days, 6:00:06	36592
14	50406405	14:00:06	886704							55	198006384	2 days, 7:00:06	37590
15	54006405	15:00:06	1000360							56	201606384	2 days, 8:00:06	38221
0	6323	00:00:06	39							57	205206384	2 days, 9:00:06	39095
1	3606322	01:00:06	142395							58	208806384	2 days, 10:00:06	40123
2	7206322	02:00:06	193104							59	212406384	2 days, 11:00:06	40993
3	10806322	03:00:06	267680							60	216006384	2 days, 12:00:06	41752
4	14406322	04:00:06	316139							61	219606384	2 days, 13:00:06	42504
5	18006322	05:00:06	374967							62	223206384	2 days, 14:00:06	43161
6	21606322	06:00:06	425264							63	226806384	2 days, 15:00:06	43829
7	25206322	07:00:06	479144							64	230406384	2 days, 16:00:06	44436
8	28806322	08:00:06	541117							65	234006384	2 days, 17:00:06	45005
9	32406322	09:00:06	604385							66	237606384	2 days, 18:00:06	45529
10	36006322	10:00:06	659637							67	241206384	2 days, 19:00:06	46007
11	39606322	11:00:06	716125							68	244806384	2 days, 20:00:06	46496
12	43206322	12:00:06	785258							69	248406384	2 days, 21:00:06	46986
13	46806322	13:00:06	842668							70	252006384	2 days, 22:00:06	47464
14	50406322	14:00:06	944550							71	255606384	2 days, 23:00:06	47930
15	54006322	15:00:06	1003348							72	259206384	3 days, 0:00:06	48523
16	57606322	16:00:06	1236353							73	262806384	3 days, 1:00:06	49134
17	61206322	17:00:06	1286747							74	266406384	3 days, 2:00:06	49759
18	64806322	18:00:06	1344796							75	270006384	3 days, 3:00:06	50329
19	68406322	19:00:06	1388543							76	273606384	3 days, 4:00:06	50953
20	72006322	20:00:06	1424218							77	277206384	3 days, 5:00:06	51586
0	6456	00:00:06	56							78	280806384	3 days, 6:00:06	52095
1	3606456	01:00:06	48437							79	284406384	3 days, 7:00:06	52588
2	7206456	02:00:06	120329							80	288006384	3 days, 8:00:06	53114
3	10806456	03:00:06	179244							81	291606384	3 days, 9:00:06	53630
4	14406456	04:00:06	228369							82	295206384	3 days, 10:00:06	54227
5	18006456	05:00:06	295530							83	298806384	3 days, 11:00:06	54822
6	21606456	06:00:06	363154							84	302406384	3 days, 12:00:06	55785
7	25206456	07:00:06	412505							85	306006384	3 days, 13:00:06	56453
8	28806456	08:00:06	471477							86	309606384	3 days, 14:00:06	57052
9	32406456	09:00:06	634365							87	313206384	3 days, 15:00:06	57620
10	36006456	10:00:06	678452							88	316806384	3 days, 16:00:06	58178
11	39606456	11:00:06	892259							89	320406384	3 days, 17:00:06	58773
12	43206456	12:00:06	944107							90	324006384	3 days, 18:00:06	59345
13	46806456	13:00:06	984061							91	327606384	3 days, 19:00:06	59889
14	50406456	14:00:06	1024229							92	331206384	3 days, 20:00:06	60430
15	54006456	15:00:06	1066017							93	334806384	3 days, 21:00:06	60979
16	57606456	16:00:06	1109563							94	338406384	3 days, 22:00:06	61517
17	61206456	17:00:06	1165880							95	342006384	3 days, 23:00:06	62058
18	64806456	18:00:06	1211324							96	345606384	4 days, 0:00:06	62718
19	68406456	19:00:06	1354806							97	349206384	4 days, 1:00:06	63330
20	72006456	20:00:06	1431811							98	352806384	4 days, 2:00:06	63897
21	75606456	21:00:06	1481249							99	356406384	4 days, 3:00:06	64479
22	79206456	22:00:06	1531078							100	360006384	4 days, 4:00:06	64995
23	82806456	23:00:06	1581466							101	363606384	4 days, 5:00:06	65546
24	86406456	1 day, 0:00:06	1634379							102	367206384	4 days, 6:00:06	66246
25	90006456	1 day, 1:00:06	1702142							103	370806384	4 days, 7:00:06	66858
26	93606456	1 day, 2:00:06	1758321							104	374406384	4 days, 8:00:06	67484
27	97206456	1 day, 3:00:06	1810127							105	378006384	4 days, 9:00:06	68048
28	100806456	1 day, 4:00:06	1881983							106	381606384	4 days, 10:00:06	68615
29	104406456	1 day, 5:00:06	1941963							107	385206384	4 days, 11:00:06	69111
30	108006456	1 day, 6:00:06	1992253							108	388806384	4 days, 12:00:06	69632
31	111606456	1 day, 7:00:06	2054114							109	392406384	4 days, 13:00:06	70171
32	115206456	1 day, 8:00:06	2173374							110	396006384	4 days, 14:00:06	70695
33	118806456	1 day, 9:00:06	2294178							111	399606384	4 days, 15:00:06	71243
0	6422	00:00:06	32							112	403206384	4 days, 16:00:06	71756
1	3606422	01:00:06	39693							113	406806384	4 days, 17:00:06	72299
2	7206422	02:00:06	83298							114	410406384	4 days, 18:00:06	72810
3	10806422	03:00:06	154522							115	414006384	4 days, 19:00:06	73304
4	14406422	04:00:06	292001							116	417606384	4 days, 20:00:06	73819
5	18006422	05:00:06	343161							117	421206384	4 days, 21:00:06	74288
6	21606422	06:00:06	397765							118	424806384	4 days, 22:00:06	74770
7	25206422	07:00:06	446019							119	428406384	4 days, 23:00:06	75249
8	28806422	08:00:06	500949							120	432006384	5 days, 0:00:06	75732
9	32406422	09:00:06	558407							121	435606384	5 days, 1:00:06	76254
10	36006422	10:00:06	612346							122	439206384	5 days, 2:00:06	76752
11	39606422	11:00:06	670224							123	442806384	5 days, 3:00:06	77278
12	43206422	12:00:06	738716							124	446406384	5 days, 4:00:06	77813
13	46806422	13:00:06	795116							125	450006385	5 days, 5:00:06	78326
14	50406422	14:00:06	848551							126	453606384	5 days, 6:00:06	78911
15	54006422	15:00:06	917167							127	457206384	5 days, 7:00:06	79435
16	57606422	16:00:06	977550							128	460806384	5 days, 8:00:06	79957
0	6536	00:00:07	149							129	464406384	5 days, 9:00:06	80508
1	3606536	01:00:07	55475							130	468006384	5 days, 10:00:06	81077
2	7206536	02:00:07	100913							131	471606384	5 days, 11:00:06	81998
3	10806536	03:00:07	168336							132	475206384	5 days, 12:00:06	82516
4	14406536	04:00:07	232739							133	478806384	5 days, 13:00:06	83028
5	18006536	05:00:07	282167							134	482406384	5 days, 14:00:06	83569
6	21606536	06:00:07	343636							135	486006384	5 days, 15:00:06	84192
7	25206536	07:00:07	414647							136	489606384	5 days, 16:00:06	84723
8	28806536	08:00:07	467320							137	493206384	5 days, 17:00:06	85315
9	32406536	09:00:07	522868							138	496806384	5 days, 18:00:06	85819
10	36006536	10:00:07	630669							139	500406384	5 days, 19:00:06	86371
11	39606536	11:00:07	681557							140	504006384	5 days, 20:00:06	86889
12	43206536	12:00:07	875809							141	507606384	5 days, 21:00:06	87475
13	46806536	13:00:07	940624							142	511206384	5 days, 22:00:06	88055
14	50406536	14:00:07	984342							143	514806384	5 days, 23:00:06	88617
15	54006536	15:00:07	1024134							144	518406384	6 days, 0:00:06	89171
16	57606536	16:00:07	1064662							145	522006384	6 days, 1:00:06	89715
17	61206536	17:00:07	1110227							146	525606384	6 days, 2:00:06	90258
18	64806536	18:00:07	1153189							147	529206384	6 days, 3:00:06	90803
19	68406536	19:00:07	1195868							148	532806384	6 days, 4:00:06	91337
20	72006536	20:00:07	1316243							149	536406384	6 days, 5:00:06	91819
21	75606536	21:00:07	1418572							150	540006384	6 days, 6:00:06	92384
22	79206536	22:00:07	1464789							151	543606384	6 days, 7:00:06	92900
23	82806536	23:00:07	1516419							152	547206384	6 days, 8:00:06	93381
24	86406536	1 day, 0:00:07	1565973							153	550806384	6 days, 9:00:06	93856
25	90006536	1 day, 1:00:07	1615243							154	554406384	6 days, 10:00:06	94357
26	93606536	1 day, 2:00:07	1684631							155	558006384	6 days, 11:00:06	94863
27	97206536	1 day, 3:00:07	1741246							156	561606384	6 days, 12:00:06	95391
28	100806536	1 day, 4:00:07	1792647							157	565206384	6 days, 13:00:06	95870
29	104406536	1 day, 5:00:07	1865095							158	568806384	6 days, 14:00:06	96402
30	108006536	1 day, 6:00:07	1926884							159	572406384	6 days, 15:00:06	96866
31	111606536	1 day, 7:00:07	1977104							160	576006384	6 days, 16:00:06	97388
32	115206536	1 day, 8:00:07	2040005							161	579606384	6 days, 17:00:06	97878
33	118806536	1 day, 9:00:07	2123691							162	583206384	6 days, 18:00:06	98368
34	122406536	1 day, 10:00:07	2234361							163	586806384	6 days, 19:00:06	98885
0	6512	00:00:07	150							164	590406384	6 days, 20:00:06	99970
1	3606511	01:00:07	60787							165	594006384	6 days, 21:00:06	100485
2	7206511	02:00:07	107998							166	597606384	6 days, 22:00:06	100978
3	10806511	03:00:07	170567							167	601206384	6 days, 23:00:06	101500
4	14406511	04:00:07	238650							168	604806384	7 days, 0:00:06	102038
5	18006511	05:00:07	289447							169	608406384	7 days, 1:00:06	102533
6	21606511	06:00:07	347560							170	612006384	7 days, 2:00:06	103010
7	25206511	07:00:07	417695							171	615606384	7 days, 3:00:06	103519
8	28806511	08:00:07	473580							172	619206384	7 days, 4:00:06	104001
9	32406511	09:00:07	531660							173	622806384	7 days, 5:00:06	104474
10	36006511	10:00:07	701874							174	626406384	7 days, 6:00:06	104974
11	39606511	11:00:07	750569							175	630006384	7 days, 7:00:06	105484
12	43206511	12:00:07	897529							176	633606384	7 days, 8:00:06	106002
13	46806511	13:00:07	943096							177	637206384	7 days, 9:00:06	106537
14	50406511	14:00:07	987247							178	640806384	7 days, 10:00:06	107058
15	54006511	15:00:07	1026073							179	644406384	7 days, 11:00:06	107567
16	57606511	16:00:07	1066863							180	648006384	7 days, 12:00:06	108103
17	61206511	17:00:07	1113214							181	651606384	7 days, 13:00:06	108654
18	64806511	18:00:07	1178027							182	655206384	7 days, 14:00:06	109209
19	68406511	19:00:07	1221626							183	658806384	7 days, 15:00:06	109755
20	72006511	20:00:07	1366104							184	662406384	7 days, 16:00:06	110328
21	75606511	21:00:07	1421334							185	666006384	7 days, 17:00:06	110797
22	79206511	22:00:07	1468111							186	669606384	7 days, 18:00:06	111375
23	82806511	23:00:07	1523306							187	673206384	7 days, 19:00:06	111902
24	86406511	1 day, 0:00:07	1574930							0	6142	00:00:06	2
25	90006511	1 day, 1:00:07	1626409							1	3606142	01:00:06	520
26	93606511	1 day, 2:00:07	1696698							2	7206142	02:00:06	1021
27	97206511	1 day, 3:00:07	1753331							3	10806142	03:00:06	1514
28	100806511	1 day, 4:00:07	1804695							4	14406142	04:00:06	2023
29	104406511	1 day, 5:00:07	1876002							5	18006142	05:00:06	2532
30	108006511	1 day, 6:00:07	1937786							6	21606142	06:00:06	3067
31	111606511	1 day, 7:00:07	1988485							7	25206142	07:00:06	3607
32	115206511	1 day, 8:00:07	2049218							8	28806142	08:00:06	4128
33	118806511	1 day, 9:00:07	2188653							9	32406142	09:00:06	4643
34	122406511	1 day, 10:00:07	2335846							10	36006142	10:00:06	5151
35	126006511	1 day, 11:00:07	2414988							11	39606142	11:00:06	5622
36	129606511	1 day, 12:00:07	2464083							12	43206142	12:00:06	6149
37	133206511	1 day, 13:00:07	2500526							13	46806142	13:00:06	6672
38	136806511	1 day, 14:00:07	2545184							14	50406142	14:00:06	7195
39	140406511	1 day, 15:00:07	2587506							15	54006142	15:00:06	7704
40	144006511	1 day, 16:00:07	2625501							16	57606142	16:00:06	8242
										17	61206142	17:00:06	8772
	total coverage (hours)	183/720 hours								18	64806142	18:00:06	9287
	interruptions	8								19	68406142	19:00:06	9849
	duration of interruptions unknown									20	72006142	20:00:06	10429
										21	75606142	21:00:06	10989
										22	79206142	22:00:06	11529
										23	82806142	23:00:06	12024
										24	86406142	1 day, 0:00:06	12587
										25	90006142	1 day, 1:00:06	13090
										26	93606142	1 day, 2:00:06	13597
										27	97206142	1 day, 3:00:06	14129
										28	100806142	1 day, 4:00:06	14643
										29	104406142	1 day, 5:00:06	15142
										30	108006142	1 day, 6:00:06	15630
										31	111606142	1 day, 7:00:06	16131
										32	115206142	1 day, 8:00:06	16632
										33	118806142	1 day, 9:00:06	17122
										34	122406142	1 day, 10:00:06	17643
										35	126006142	1 day, 11:00:06	18159
										36	129606142	1 day, 12:00:06	18713
										37	133206142	1 day, 13:00:06	19222
										38	136806142	1 day, 14:00:06	19744
										39	140406142	1 day, 15:00:06	20267
										40	144006142	1 day, 16:00:06	20765
										41	147606142	1 day, 17:00:06	21278
										42	151206142	1 day, 18:00:06	21801
										43	154806142	1 day, 19:00:06	22315
										44	158406142	1 day, 20:00:06	22843
										45	162006142	1 day, 21:00:06	23409
										46	165606142	1 day, 22:00:06	23933
										47	169206142	1 day, 23:00:06	24469
										48	172806142	2 days, 0:00:06	25027
										49	176406142	2 days, 1:00:06	25510
										50	180006142	2 days, 2:00:06	26026
										51	183606142	2 days, 3:00:06	26528

### Sheet: Sample Tracking
Table S2.5. Sample tracking for the misos.
Stage	Activity	ISS	CAM	KBH	notes
pre-experiment	Assembled and frozen in Copenhagen, DK	17.1.20	17.1.20	17.1.20
pre-experiment	Shipped from Copenhagen, DK to Cambridge, MA, frozen	21.1.20	21.1.20	n/a
pre-experiment	Received in Cambridge, MA, frozen	23.1.20	23.1.20	n/a
experiment	Transferred from freezer to container, under flow hood	18.2.20	18.2.20	4.3.20	KBH 15 days later than ISS & CAM
experiment	Shipped from Cambridge, MA to Houston, TX	18.2.20	18.2.20	n/a
experiment	Arrived in Houston, TX	22.02.20	n/a	n/a
experiment	Arrived in Cape Canaveral, FL	01.03.20	n/a	n/a
experiment	Launched	06.03.20	n/a	n/a
experiment	Loaded onto ISS	09.03.20	n/a	n/a
experiment	Released from ISS	07.04.20	n/a	n/a	6 hour trip back to Earth
experiment	Retrieved from Pacific, off coast of Long Beach, CA	07.04.20	n/a	n/a
experiment	Arrived in Houston, TX	10.04.20	n/a	n/a
experiment	Shipped to Cambridge, MA	14.04.20	n/a	n/a
experiment	Arrived in Cambridge, MA	15.04.20	n/a	n/a
experiment	Returned to freezer	15.04.20	15.04.20	30.04.20	KBH 15 days later than ISS & CAM
	Days fermented	58	58	58
post-experiment	Transported from Cambridge MA to London UK, frozen	06.12.20 - 07.12.20	06.12.20 - 07.12.20	n/a	11 hours total
post-experiment	Transported from London UK to Copenhagen DK, frozen	04.01.21	04.01.21	n/a	7 hours total
post-experiment	Sampled in Copenhagen, DK under flow hood	18.1.21	18.1.21	18.1.21
post-experiment	Transported from Copenhagen, DK to Cambridge, MA, frozen	16.9.21	16.9.21	16.9.21	11 hours total
post-experiment	Sampled in Cambridge, MA under flow hood	13.12.21	13.12.21	13.12.21
post-experiment	Transported from Cambridge, MA to Copenhagen, DK, frozen	8.5.22	8.5.22	8.5.22	10 hours total
post-experiment	Sampled in Copenhagen, DK under flow hood	15.6.22	15.6.22	15.6.22
post-experiment	Remainder used	16.6.22	16.6.22	16.6.22
