## Supplementary material for "Food Fermentation in Space Is Possible, Distinctive, and Beneficial": Dataset S3

### Sheet: MetaPhlAn
Table S3.1. Relative abundance of microorganisms in the misos as percentage of total reads, based on metagenomic sequencing data mapped to the MetaPhlAn database.
Colours correspond to relative values (green high, red low).
Kingdom	Phylum	Class	Order	Family	Genus	Species	ISS-T	ISS-M	ISS-B	KBH-T	KBH-M	KBH-B	CAM-T	CAM-M	CAM-B
Bacteria	Actinobacteria	Actinobacteria	Micrococcales	Micrococcaceae	Kocuria	Kocuria palustris	0	0	0	0.05942	0	0	0	0	0
Bacteria	Firmicutes	Bacilli	Bacillales	Bacillaceae	Bacillus	Bacillus circulans	0.01877	0.03517	0.02683	0.0258	0.04627	0.06323	0.04574	0.0425	0.06939
Bacteria	Firmicutes	Bacilli	Bacillales	Bacillaceae	Bacillus	Bacillus haynesii	0	0	0	0.10303	0	0	0	0	0
Bacteria	Firmicutes	Bacilli	Bacillales	Bacillaceae	Bacillus	Bacillus intestinalis	0	0	0.03393	0	0	0	0	0	0
Bacteria	Firmicutes	Bacilli	Bacillales	Bacillaceae	Bacillus	Bacillus pumilus	0	0	0	0	0.11958	0.05632	0	0	0
Bacteria	Firmicutes	Bacilli	Bacillales	Staphylococcaceae	Staphylococcus	Staphylococcus argenteus	0.00473	0	0.01585	0	0	0	0	0	0
Bacteria	Firmicutes	Bacilli	Bacillales	Staphylococcaceae	Staphylococcus	Staphylococcus aureus	0.41141	0.00453	0.65244	0.14789	0.00721	0.20907	0	0	0
Bacteria	Firmicutes	Bacilli	Bacillales	Staphylococcaceae	Staphylococcus	Staphylococcus capitis	0.03096	0.76867	1.93335	0.02673	0	0	0.01292	0.06285	0.14863
Bacteria	Firmicutes	Bacilli	Bacillales	Staphylococcaceae	Staphylococcus	Staphylococcus caprae	0.02339	0.0036	0.02568	0	0.01762	0	1.84399	0.1698	0.02057
Bacteria	Firmicutes	Bacilli	Bacillales	Staphylococcaceae	Staphylococcus	Staphylococcus cohnii	0.35015	0.09616	0.12507	2.22025	8.21436	2.53349	0	0.00894	0
Bacteria	Firmicutes	Bacilli	Bacillales	Staphylococcaceae	Staphylococcus	Staphylococcus devriesei	0	0	0	0	0	0	0	0	0
Bacteria	Firmicutes	Bacilli	Bacillales	Staphylococcaceae	Staphylococcus	Staphylococcus epidermidis	22.9798	23.676	41.8639	1.90404	1.84946	2.20574	2.10984	5.37171	6.40365
Bacteria	Firmicutes	Bacilli	Bacillales	Staphylococcaceae	Staphylococcus	Staphylococcus equorum	0.00209	0	0	4.21018	0.27766	0.03593	0	0	0
Bacteria	Firmicutes	Bacilli	Bacillales	Staphylococcaceae	Staphylococcus	Staphylococcus gallinarum	52.4299	41.0981	32.7351	71.5492	81.6135	63.2704	80.5111	69.6102	55.0972
Bacteria	Firmicutes	Bacilli	Bacillales	Staphylococcaceae	Staphylococcus	Staphylococcus pasteuri	4.44709	4.47417	8.75343	5.71698	0.62132	20.8647	10.2031	17.9853	30.4398
Bacteria	Firmicutes	Bacilli	Bacillales	Staphylococcaceae	Staphylococcus	Staphylococcus saprophyticus	0.73653	0.54979	0.45086	1.85019	0.87143	1.67198	0.00426	0	0
Bacteria	Firmicutes	Bacilli	Bacillales	Staphylococcaceae	Staphylococcus	Staphylococcus simulans	0.00479	3.60124	0.05189	0	0	0	0.00719	0	0
Bacteria	Firmicutes	Bacilli	Bacillales	Staphylococcaceae	Staphylococcus	Staphylococcus warneri	18.5413	25.5934	13.1391	10.7299	3.55349	3.26069	4.14404	0.96905	1.54107
Bacteria	Firmicutes	Bacilli	Bacillales	Staphylococcaceae	Staphylococcus	Staphylococcus xylosus	0	0	0	1.07927	0.28146	0	0.22509	0	0
Eukaryota	Ascomycota	Eurotiomycetes	Eurotiales	Aspergillaceae	Aspergillus	Aspergillus oryzae	0.01921	0.09911	0.19254	0.3772	2.52662	5.82841	0.89278	5.77964	6.2797

### Sheet: leuS
Table S3.2. Relative abundance of microorganisms in the misos as percentage of total reads, based on metagenomic sequencing data using the leuS marker gene.
Colours correspond to relative values (green high, red low).
COG0495 - leuS - metaSPAdes assembly
Species	ISS-T	ISS-M	ISS-B	KBH-T	KBH-M	KBH-B	CAM-T	CAM-M	CAM-B
Staphylococcus gallinarum (SNUC 4781)	5.87297	22.7904	32.8735	34.3235	33.4016	14.8076	64.7167	57.2225	78.0461
Staphylococcus gallinarum (FCW1)	34.765	28.3844	18.0971	41.1012	49.2427	59.8636	27.7366	30.9427	12.1031
Staphylococcus warneri	27.6616	24.8854	13.9728	12.6446	7.75686	0	2.06394	0	0
Staphylococcus epidermidis	18.4449	17.1601	28.5572	1.2062	3.04953	0	0.90535	2.81298	3.03935
Staphylococcus pasteuri	3.42353	2.93155	4.95627	4.25864	0	18.1685	3.76068	7.07045	6.8114
Staphylococcus cohnii	0	0	0	1.6493	6.54932	3.40964	0	0	0
Staphylococcus equorum	0	0	0	3.02782	0	0	0	0	0
Staphylococcus simulans	0	2.14592	0	0	0	0	0	0	0
Staphylococcus saprophyticus	0.53546	0.458282	0	1.12415	0	0	0	0	0
Staphylococcus capitis	0	1.24391	1.1804	0	0	0	0	0	0
Staphylococcus caprae	0	0	0	0	0	0	0.816714	0	0
Staphylococcus xylosus	0	0	0	0.664643	0	0	0	0	0
Staphylococcus aureus	0.421532	0	0	0	0	0	0	0	0
Bacillus velezensis	8.87496	0	0.362654	0	0	0	0	0	0
Aspergillus oryzae	0	0	0	0	0	3.75061	0	1.95134	0

### Sheet: A. oryzae mutations
Table S3.3. Mutation events of A. oryzae in the bottom portions of all misos, and the top (T) and middle (M) portions of the space miso (ISS).
SNP: Single Nucleotide Polymorphisms. MNPs: Multi-Nucleotide Polymorphisms. InDels: Insertions/Deletions.
	ISS-B	KBH-B	CAM-B		ISS-M	ISS-T
SNPs	118	111	113		118	121
MNPs	20	10	14		15	10
Indels	1	1	0		1	2
Total	139	122	127		134	133
Figure 3.1. Distribution of genomic variants for A. oryzae isolated from the top (T) and middle (M) portions of the space miso (ISS).

### Sheet: Toxins (BLAST)
Table S3.4. Toxin analysis using NCBI BLAST of the metagenomic sequencing data from the misos. Legend below.
Reliable virulence genes were confirmed if sequence identity (pident) > 80 % and query coverage > 80 % (1).
Highlighted values have demonstrated reliable virulence genes (> 80 %)
Detected toxins (blastn)
Sample	gene	sseqid	cov	Species in this coverage	pident	length	mismatch	gapopen	qstart	qend	sstart	send	evalue	bitscore	qlen	slen	Query cover (%)	Subject cover (%)
ISS-T	selx	ISS-T_contig_690	9.2	S. aureus	97.468	316	8	0	297	612	310	625	3.35e-153	540	612	6800	51.4706	4.63235
ISS-T	sel26	ISS-T_contig_2502	8.6	S. aureus	96.296	648	22	2	107	753	2005	1359	0	1062	753	2005	85.7902	62.4439
ISS-B	selx	ISS-B_contig_5553	7.9	S. aureus	97.468	316	8	0	297	612	814	499	3.22e-153	540	612	938	51.4706	33.5821
ISS-B	sel26	ISS-B_contig_5254	17.1	S. capitis	96.332	518	19	0	236	753	1	518	0	852	753	994	68.6587	52.0121
Legend:
sseqid: subject or target (e.g., reference genome) sequence id
cov: coverage in the assembled metagenome
pident: percentage of identical matches
length: alignment length (sequence overlap)
mismatch: number of mismatches
gapopen: number of gap openings
qstart: start of alignment in query
qend: end of alignment in query
sstart: start of alignment in subject
send: end of alignment in subject
evalue: expect value
bitscore: bit score
qlen: query sequence length
slen: subject sequence length

### Sheet: References
1	M. Zhou, et al., Comprehensive Pathogen Identification, Antibiotic Resistance, and Virulence Genes Prediction Directly From Simulated Blood Samples and Positive Blood Cultures by Nanopore Metagenomic Sequencing. Front Genet 12 (2021).
