## Supplementary material for "Food Fermentation in Space Is Possible, Distinctive, and Beneficial": Dataset S4

### Sheet: Aroma Compounds
Table S4.1. Results of Kruskall-Wallis test of aroma volatile compounds in each miso, by portion and mean.
RI: Retention index based on Thermo TG-5SILMS column using C7-C27 as external references.
Highlighted p-values have significant difference. N.F.: Not Found.
				Relative concentration (µg/l)
Calculated RI	Library RI	Retention time (min)	Compounds	ISS-T	ISS-M	ISS-B	ISS mean	ISS SD	KBH-T	KBH-M	KBH-B	KBH mean	KBH SD	CAM-T	CAM-M	CAM-B	CAM mean	CAM SD	p-value	Common descriptors	Threshold of perceptibility (µg/l)	Reference
			Acids	49.0631	47.7768	0	32.28	27.9627	31.5035	0	0	10.5012	18.1886	0	0	0	0	0
879	861	5.49	Butanoic acid, 2-methyl-	49.0631	47.7768	0	32.28	27.9627	31.5035	0	0	10.501	18.1886	0	0	0	0	0	0.193	Cheesy in high concentration; fruity in low concentration	10 to 60	Ding et al., 2021; Dulce et al., 2021
			Aldehydes	0	43.2615	0	14.4205	24.977	8.03171	0	0	2.67724	4.63711	88.9575	0	0	29.6525	51.3596
1102	1094	12.16	Benzeneacetaldehyde, α-methyl-	0	12.2684	0	4.089	7.08318	8.03171	0	0	2.677	4.63711	32.8632	0	0	10.954	18.9736	0.682	Floral (lilac)	N.F	Rapp et al., 2021
1301	1307	18.13	1H-Indene-4-carboxaldehyde, 2,3-dihydro-	0	30.9931	0	10.331	17.8939	0	0	0	0	0	56.0942	0	0	18.698	32.386	0.59	Floral	N.F	Li et al., 2023
			Ketones	54.4352	40.5579	0	31.6644	28.2864	6.17719	0	0	2.05906	3.5664	65.8719	0	0	21.9573	38.0312
1067	1065	11.06	Acetophenone	54.4352	40.5579	0	31.664	28.2864	6.17719	0	0	2.059	3.5664	65.8719	0	0	21.957	38.0312	0.453	Orange blossom or jasmine	500	Wang et al., 2014; Zhao et al., 2011
			Esters	606.813	623.33	286.926	505.689	189.635	67.1214	0	0	22.3738	38.7525	361.993	142.036	112.628	205.552	136.277
1176	1178	14.43	Phenylacetic acid methyl ester	606.813	623.33	286.926	505.689	189.635	55.3801	0	0	18.46	31.9737	329.351	142.036	112.628	194.672	117.559	0.01	Honey-jasmin	25	Ogunremi et al., 2020
1657	1687	27.57	Ethyl tridecanoate	0	0	0	0	0	7.03992	0	0	2.347	4.0645	19.3826	0	0	6.461	11.1906	0.63	Fruity	N.F	Yang et al., 2019
1757	1794	29.41	Tetradecanoic acid, ethyl ester	0	0	0	0	0	4.70131	0	0	1.567	2.7143	13.2592	0	0	4.42	7.65519	0.54	Soap, mild, polishe, sour	N.F	Nan et al., 2021; Yang et al., 2019
			Phenols	0	0	0	0	0	0	41.849	152.1	64.6495	78.5714	0	43.0357	124.129	55.7215	63.0293
1311	1317	18.46	2-Methoxy-4-vinylphenol	0	0	0	0	0	0	41.849	152.1	64.65	78.5714	0	43.0357	124.129	55.721	63.0293	0.395	Spicy, clove-like	3	Kumazawa et al., 2013; Meng et al., 2017
			Pyrazines	645.513	377.592	278.796	433.967	189.747	199.783	25.8507	0	75.2112	108.654	40.1188	3.46462	0	14.5278	22.23
917	917	6.46	Pyrazine, 2,6-dimethyl-	73.1948	50.9491	36.6435	53.596	18.4188	47.1733	25.8507	0	24.341	23.6229	0	0	0	0	0	0.025	Roasted, cocoa-like	791	Kłosowski et al., 2021; Yan et al., 2021
1076	1084	11.33	Pyrazine, 2,6-diethyl-	0	0	0	0	0	124.813	0	0	41.604	72.0608	0	0	0	0	0	0.422	Nutty	296	Yan et al., 2021; Zhao et al., 2011
1084	1089	11.6	Pyrazine, tetramethyl-	421.878	262.009	230.909	304.932	102.465	0	0	0	0	0	0	0	0	0	0	0.001	Musty, coffee-like	8.1	Gao et al., 2021; Kim et al., 2018
1157	1162	13.84	Pyrazine, 3,5-diethyl-2-methyl-	150.44	64.6344	11.2433	75.439	70.2245	27.7964	0	0	9.265	16.0483	40.1188	3.46462	0	14.528	22.23	0.199	Nutty, meaty, vegetable	N.F	Cherniienko et al., 2022
			Others	11.3022	3.14857	0	4.81693	5.83288	0	0	0	0	0	12.9433	0	0	4.31442	7.47279
1469	1467	23.31	Pyridine, 3-phenyl-	0	0	0	0	0	0	0	0	0	0	12.9433	0	0	4.314	7.47279	0.422	Sour, fishy	N.F	Sun et al., 2018
1539	1567	25.06	2-Benzyl-1-methylpiperidine	11.3022	3.14857	0	4.817	5.83288	0	0	0	0	0	0	0	0	0	0	0.21	N.F	N.F
			Total concentration	1367.13	1135.67	565.721	1022.84	412.444	312.617	67.6997	152.1	177.472	124.414	569.884	188.536	236.757	331.726	207.656
			Mean ± SD				1020 ± 410					177 ± 120					332 ± 210

### Sheet: Amino & Organic Acids
Table S4.2. Results of Kruskall-Wallis test of amino acid and organic acid compounds in each miso, by portion and mean.
Highlighted p-values have significant difference.
	Concentration pmol/100 mg of sample
	ISS-T	ISS-M	ISS-B	ISS mean	ISS SD	KBH-T	KBH-M	KBH-B	KBH mean	KBH SD	CAM-T	CAM-M	CAM-B	CAM mean	CAM SD	p-value
Amino Acids
Alanine	16293.4	13280.5	10418.3	13330.7	2937.89	11377.6	8477.9	7042.21	8965.89	2208.49	7925.61	7858.68	6606.02	7463.43	743.3	0.07939
Arginine	12974.6	32364.2	34858.6	26732.5	11979.8	26907.2	42810.2	48695	39470.8	11271.2	41874.7	50750.7	53834.2	48819.8	6209.15	0.1133
Asparagine	1291.55	1946.54	1462.62	1566.9	339.719	161.692	562.796	443.979	389.489	206.029	1200.49	880.383	649.339	910.072	276.775	0.02732
Aspartate	63828.4	68002.8	68557.2	66796.2	2585.01	55063.7	68065.7	63361.1	62163.5	6583.23	50179.6	64304.1	67052.8	60512.2	9053.17	0.4298
Cysteine	252.407	100.325	76.845	143.192	95.3085	492.869	206.254	139.542	279.555	187.723	40.204	32.129	0	24.111	21.2675	0.05091
Glutamate	152984	160502	162725	158737	5104.91	142529	158384	151587	150833	7954.2	171464	158744	156131	162113	8203.18	0.1931
Glutamine	488.368	3637.16	2404.41	2176.64	1586.7	521.212	8645.38	13652.3	7606.29	6626.91	12659.2	10113.8	13751.9	12175	1866.72	0.1133
Glycine	26349.4	29674.4	30083.6	28702.5	2048.06	36955.1	38772.4	38213.6	37980.4	930.837	33113.7	40242.2	40924.9	38093.6	4326.24	0.06081
Histidine	9.317	2542.39	3474.46	2008.72	1793.15	8370.63	8460.66	8830.31	8553.87	243.602	6336.57	7040.84	7053.7	6810.37	410.374	0.02732
Isoleucine	17370.7	21304	22604.7	20426.5	2725.14	23853.1	25625.9	27087.4	25522.2	1619.63	22290.9	25716.8	25186.4	24398.1	1844.01	0.09915
Leucine	14545.4	14545.4	18179	15756.6	2097.9	17286.2	20471.4	27285.2	21680.9	5108.05	22260.5	23310.1	27944.5	24505	3024.53	0.1133
Lysine	84678	77118.8	70134.9	77310.6	7273.46	79801.6	82243	62647.5	74897.4	10678.7	68047.7	78420.6	71542.7	72670.3	5277.61	0.7326
Methionine	4172.18	4899.56	5594.97	4888.9	711.452	7121.68	7644.11	8093.55	7619.78	486.394	6843.76	6676.86	7648.45	7056.36	519.513	0.05091
Phenylalanine	8248.13	9350.25	9818.33	9138.9	806.151	11699.7	13379.3	16420.5	13833.2	2392.95	12472.3	13476.2	16558.9	14169.2	2129.61	0.06081
Proline	50914.7	70460.1	79566	66980.3	14639.2	76225.8	114989	141446	110887	32803.1	97881.6	121795	146196	121958	24157.6	0.09915
Serine	6248.65	3847.8	2081.59	4059.35	2091.57	8095.4	3603.54	2459.7	4719.55	2978.99	8252.97	5668.4	2472.57	5464.64	2895.58	0.7326
Threonine	12269.5	12280.2	11474	12007.9	462.379	16040.8	15426.5	16919.8	16129	750.557	16375.6	16582.6	16792.2	16583.5	208.316	0.06081
Tryptophane	6342.76	6447.98	6384.68	6391.8	52.9678	10144	11276.5	10596.9	10672.5	570.027	9427.94	9730.87	10990	10049.6	828.388	0.05091
Tyrosine	15905.9	22949.8	23619.3	20825	4273.23	17366.6	19094.4	17262.5	17907.9	1028.91	23041.2	16921.9	19288.4	19750.5	3085.72	0.7326
Valine	95936.1	102397	100060	99464.5	3271.4	116819	115715	109004	113846	4229.54	101547	107419	116911	108626	7752.77	0.09915
Organic Acids
Citrate	253.701	453.014	414.024	373.58	105.633	284.733	401.185	374.041	353.32	60.9286	373.612	486.694	425.596	428.634	56.6022	0.4911
Lactate	215163	253233	245379	237925	20099.6	395222	388287	364166	382558	16301.4	266363	318725	347182	310757	40994.5	0.02732
Malate	5961.71	7920.77	6626.74	6836.41	996.22	12473.7	17334	12035	13947.5	2940.93	11929.3	12534.1	7388.58	10617.3	2812.5	0.07939
Succinate	110490	86396.7	69879.5	88922	20422.5	76109.9	63177.5	24352.4	54546.6	26936.6	68842.2	69251.1	41699.9	59931.1	15790	0.1184

### Sheet: References
1	W. Ding, et al., Characterization of volatile compounds of Pixian Douban fermented in closed system of gradient steady-state temperature field. Food Sci Nutr 9, 2862–2876 (2021).
2	V. R. Dulce, et al., Cocoa bean turning as a method for redirecting the aroma compound profile in artisanal cocoa fermentation. Heliyon 7 (2021).
3	C. Rapp, S. Pival-Marko, E. Tassano, B. Nidetzky, R. Kratzer, Reductive enzymatic dynamic kinetic resolution affording 115 g/L (S)-2-phenylpropanol. BMC Biotechnol 21 (2021).
4	J. Li, et al., Association between flavors and microbial communities of traditional Aspergillus-Douchi produced by a typical industrial-scale factory. Lwt 176, 114532 (2023).
5	X. Wang, W. Fan, Y. Xu, Comparison on aroma compounds in Chinese soy sauce and strong aroma type liquors by gas chromatography–olfactometry, chemical quantitative and odor activity values analysis. European Food Research and Technology 239, 813–825 (2014).
6	J. Zhao, et al., Comparison of aroma compounds in naturally fermented and inoculated Chinese soybean pastes by GC-MS and GC-Olfactometry analysis. Food Control 22, 1008–1013 (2011).
7	O. R. Ogunremi, R. Agrawal, A. Sanni, Production and characterization of volatile compounds and phytase from potentially probiotic yeasts isolated from traditional fermented cereal foods in Nigeria. Journal of Genetic Engineering and Biotechnology 18, 16–23 (2020).
8	H. Yang, D. Wu, D. Guo, J. Lu, The aromatic volatile composition of Lonicera edulis wines produced with three different strains of Saccharomyces cerevisiae. Journal of the Institute of Brewing 125, 100–109 (2019).
9	L. Nan, et al., Comparison of Aroma Compounds in Cabernet Sauvignon Red Wines from Five Growing Regions in Xinjiang in China. J Food Qual 2021 (2021).
10	K. Kumazawa, S. Kaneko, O. Nishimura, Identification and characterization of volatile components causing the characteristic flavor in miso (Japanese fermented soybean paste) and heat-processed miso products. J Agric Food Chem 61, 11968–11973 (2013).
11	Q. Meng, M. Imamura, H. Katayama, A. Obata, E. Sugawara, Key compounds contributing to the fruity aroma characterization in Japanese raw soy sauce. Biosci Biotechnol Biochem 81, 1984–1989 (2017).
12	G. Kłosowski, D. Mikulski, K. Pielech-Przybylska, Pyrazines biosynthesis by bacillus strains isolated from natto fermented soybean. Biomolecules 11, 1–12 (2021).
13	Y. Yan, S. Chen, Y. Nie, Y. Xu, Quantitative analysis of pyrazines and their perceptual interactions in Soy Sauce aroma type Baijiu. Foods 10, 1–12 (2021).
14	X. Gao, et al., Characterization of the aroma-active compounds in black soybean sauce, a distinctive soy sauce. Food Chem 364, 130334 (2021).
15	M. K. Kim, H. J. Chung, W. S. Bang, Correlating physiochemical quality characteristics to consumer hedonic perception of traditional Doenjang (fermented soybean paste) in Korea. J Sens Stud 33 (2018).
16	A. Cherniienko, A. Pawełczyk, L. Zaprutko, Antimicrobial and Odour Qualities of Alkylpyrazines Occurring in Chocolate and Cocoa Products. Applied Sciences (Switzerland) 12 (2022).
17	J. Sun, et al., Characterization of key aroma compounds in Meilanchun sesame flavor style baijiu by application of aroma extract dilution analysis, quantitative measurements, aroma recombination, and omission/addition experiments. RSC Adv 8, 23757–23767 (2018).
